# Desynchrony between events triggers a compensatory delay during *C. elegans* development

**DOI:** 10.1101/2024.03.31.587169

**Authors:** Francisco J. Romero-Expósito, Almudena Moreno-Rivero, Marta Muñoz-Barrera, Nicola Gritti, Francesca Sartor, Martha Merrow, Jeroen S. van Zon, Alejandro Mata-Cabana, María Olmedo

## Abstract

In multicellular organisms, development entails the progression of diverse cellular processes that need to be temporally coordinated. During *C. elegans* postembryonic development, the events of molting and cell divisions progress in parallel during four larval stages and are modulated by external cues such as temperature and nutrient availability. While seam cell divisions occur predominantly before ecdysis of the cuticle, the order of the events can change, suggesting that they are controlled by independent mechanisms. Here, we have analyzed the impact of reduced insulin signaling in molting and in stage-specific cell divisions. We find that reduced insulin signaling in the *daf-2(e1370)* allele delays both of these events but has a larger impact on the timing of cell divisions, thus increasing the desynchrony between the events. The relative delay in seam cell divisions leads to a delay in the initiation of the subsequent stage of the molting program, providing a mechanism for resynchronization of developmental processes to the beginning of the larval stages.
