## Supplementary material for "Desynchrony between events triggers a compensatory delay during *C. elegans* development": File S1

### Sheet: Figure 1
Figure 1E
One-way ANOVA
Tukey's multiple comparisons test	Mean Diff.	95.00% CI of diff.	Below threshold?	Summary	Adjusted P Value
M1 vs. L2Lag	-54523	-274127 to 165081	No	ns	0.8207
M1 vs. I2	-54483	-281863 to 172897	No	ns	0.8319
L2Lag vs. I2	39.75	-235782 to 235862	No	ns	>0.9999
Figure 1F
One-way ANOVA
Tukey's multiple comparisons test	Mean Diff.	95.00% CI of diff.	Below threshold?	Summary	Adjusted P Value
M1 vs. L2Lag	-52.49	-100.6 to -4.356	Yes	*	0.0297
M1 vs. I2	-112.7	-160.1 to -65.28	Yes	****	<0.0001
L2Lag vs. I2	-60.19	-108.3 to -12.06	Yes	*	0.011
Figure 1G
Table Analyzed	E_wt vs daf-2
Two-way ANOVA	Ordinary
Alpha	0.05
Source of Variation	% of total variation	P value	P value summary	Significant?
Interaction	0.7546	0.37	ns	No
Larval stage	12.41	<0,0001	****	Yes
Genotype	17.45	<0,0001	****	Yes
Multiple comparisons
Compare each cell mean with the other cell mean in that row
Number of families	1
Number of comparisons per family	3
Alpha	0.05
Uncorrected Fisher's LSD	Predicted (LS) mean diff,	95,00% CI of diff,	Below threshold?	Summary	Individual P Value
wt - daf-2
L2a	-0.5076	-0,8651 to -0,1501	Yes	**	0.0056
L3a	-0.7716	-1,129 to -0,4141	Yes	****	<0,0001
L4a	-0.8545	-1,212 to -0,4970	Yes	****	<0,0001
Figure 1F
One-way ANOVA
Number of families	1
Number of comparisons per family	3
Alpha	0.05
Tukey's multiple comparisons test	Mean Diff.	95.00% CI of diff.	Below threshold?	Summary	Adjusted P Value
M1 vs. L2lag	-63.9	-84.46 to -43.35	Yes	****	<0.0001
M1 vs. bf. I2	-2.504	-23.06 to 18.05	No	ns	0.9437
L2lag vs. bf. I2	61.4	40.85 to 81.95	Yes	****	<0.0001
Test details	Mean 1	Mean 2	Mean Diff.	SE of diff.	n1	n2	q	DF
M1 vs. L2lag	4.496	68.4	-63.9	7.703	5	5	11.73	12
M1 vs. bf. I2	4.496	7	-2.504	7.703	5	5	0.4597	12
L2lag vs. bf. I2	68.4	7	61.4	7.703	5	5	11.27	12

### Sheet: Figure 2
Figure 2B
One-way ANOVA
Tukey's multiple comparisons test	Mean Diff,	95,00% CI of diff,	Below threshold?	Summary	Adjusted P Value
wt vs. daf-2	-11.64	-13,92 to -9,363	Yes	****	<0,0001
wt vs. daf-16	-0.3083	-2,587 to 1,970	No	ns	0.9841
wt vs. daf-2;daf-16	-0.4055	-2,684 to 1,873	No	ns	0.9651
daf-2 vs. daf-16	11.33	9,055 to 13,61	Yes	****	<0,0001
daf-2 vs. daf-2;daf-16	11.24	8,958 to 13,52	Yes	****	<0,0001
daf-16 vs. daf-2;daf-16	-0.09718	-2,376 to 2,182	No	ns	0.9995
Figure 2C
One-way ANOVA
Tukey's multiple comparisons test	Mean Diff,	95,00% CI of diff,	Below threshold?	Summary	Adjusted P Value
wt vs. daf-2	-0.9883	-1,299 to -0,6774	Yes	****	<0,0001
wt vs. daf-16	0.03147	-0,2794 to 0,3423	No	ns	0.9932
wt vs. daf-2;daf-16	-0.356	-0,6669 to -0,04509	Yes	*	0.0187
daf-2 vs. daf-16	1.02	0,7088 to 1,331	Yes	****	<0,0001
daf-2 vs. daf-2;daf-16	0.6323	0,3214 to 0,9432	Yes	****	<0,0001
daf-16 vs. daf-2;daf-16	-0.3874	-0,6983 to -0,07656	Yes	**	0.0089
Figure 2D
One-way ANOVA
Tukey's multiple comparisons test	Mean Diff,	95,00% CI of diff,	Below threshold?	Summary	Adjusted P Value
wt vs. daf-2	-7.116	-8,163 to -6,069	Yes	****	<0,0001
wt vs. daf-16	0.4626	-0,5845 to 1,510	No	ns	0.8186
wt vs. daf-2;daf-16	-0.1436	-1,191 to 0,9035	No	ns	0.9998
wt vs. daf-18	-0.1857	-1,233 to 0,8613	No	ns	0.9987
wt vs. daf-2;daf-18	-0.1567	-1,204 to 0,8903	No	ns	0.9996
wt vs. daf-16;daf-18	-0.4121	-1,459 to 0,6349	No	ns	0.8887
wt vs. daf-2;daf-16;daf-18	0.1384	-0,9087 to 1,185	No	ns	0.9998
daf-2 vs. daf-16	7.579	6,532 to 8,626	Yes	****	<0,0001
daf-2 vs. daf-2;daf-16	6.973	5,926 to 8,020	Yes	****	<0,0001
daf-2 vs. daf-18	6.93	5,883 to 7,977	Yes	****	<0,0001
daf-2 vs. daf-2;daf-18	6.959	5,912 to 8,006	Yes	****	<0,0001
daf-2 vs. daf-16;daf-18	6.704	5,657 to 7,751	Yes	****	<0,0001
daf-2 vs. daf-2;daf-16;daf-18	7.255	6,207 to 8,302	Yes	****	<0,0001
daf-16 vs. daf-2;daf-16	-0.6062	-1,653 to 0,4409	No	ns	0.553
daf-16 vs. daf-18	-0.6483	-1,695 to 0,3987	No	ns	0.4716
daf-16 vs. daf-2;daf-18	-0.6193	-1,666 to 0,4277	No	ns	0.5272
daf-16 vs. daf-16;daf-18	-0.8747	-1,922 to 0,1723	No	ns	0.1509
daf-16 vs. daf-2;daf-16;daf-18	-0.3242	-1,371 to 0,7229	No	ns	0.9657
daf-2;daf-16 vs. daf-18	-0.04218	-1,089 to 1,005	No	ns	>0,9999
daf-2;daf-16 vs. daf-2;daf-18	-0.01318	-1,060 to 1,034	No	ns	>0,9999
daf-2;daf-16 vs. daf-16;daf-18	-0.2686	-1,316 to 0,7785	No	ns	0.9879
daf-2;daf-16 vs. daf-2;daf-16;daf-18	0.282	-0,7651 to 1,329	No	ns	0.984
daf-18 vs. daf-2;daf-18	0.02899	-1,018 to 1,076	No	ns	>0,9999
daf-18 vs. daf-16;daf-18	-0.2264	-1,273 to 0,8207	No	ns	0.9956
daf-18 vs. daf-2;daf-16;daf-18	0.3241	-0,7229 to 1,371	No	ns	0.9657
daf-2;daf-18 vs. daf-16;daf-18	-0.2554	-1,302 to 0,7917	No	ns	0.991
daf-2;daf-18 vs. daf-2;daf-16;daf-18	0.2951	-0,7519 to 1,342	No	ns	0.9794
daf-16;daf-18 vs. daf-2;daf-16;daf-18	0.5505	-0,4965 to 1,598	No	ns	0.6622
Figure 2E							Effect of daf-2 mutation in each background
One-way ANOVA
Tukey's multiple comparisons test	Mean Diff,	95,00% CI of diff,	Below threshold?	Summary	Adjusted P Value
wt vs. daf-2	-0.7388	-1,197 to -0,2805	Yes	***	0.0004		Column B	daf-2		Column D	daf-2;daf-16		Column F	daf-2;daf-18		Column H	daf-2;daf-16;daf-18
wt vs. daf-16	0.08304	-0,3753 to 0,5414	No	ns	0.9985		vs.	vs.		vs.	vs.		vs.	vs.		vs.	vs.
wt vs. daf-2;daf-16	-0.1429	-0,6012 to 0,3154	No	ns	0.9644		Column A	wt		Column C	daf-16		Column E	daf-18		Column G	daf-16;daf-18
wt vs. daf-18	0.6552	0,1969 to 1,114	Yes	**	0.0018
wt vs. daf-2;daf-18	0.1985	-0,2599 to 0,6568	No	ns	0.8327		Unpaired t test			Unpaired t test			Unpaired t test			Unpaired t test
wt vs. daf-16;daf-18	0.6767	0,2184 to 1,135	Yes	**	0.0012		P value	0.0225		P value	0.0276		P value	0.0007		P value	0.002
wt vs. daf-2;daf-16;daf-18	0.3092	-0,1492 to 0,7675	No	ns	0.3677		P value summary	*		P value summary	*		P value summary	***		P value summary	**
daf-2 vs. daf-16	0.8219	0,3635 to 1,280	Yes	****	<0,0001		Significantly different (P < 0.05)?	Yes		Significantly different (P < 0.05)?	Yes		Significantly different (P < 0.05)?	Yes		Significantly different (P < 0.05)?	Yes
daf-2 vs. daf-2;daf-16	0.5959	0,1376 to 1,054	Yes	**	0.0051		One- or two-tailed P value?	Two-tailed		One- or two-tailed P value?	Two-tailed		One- or two-tailed P value?	Two-tailed		One- or two-tailed P value?	One-tailed
daf-2 vs. daf-18	1.394	0,9357 to 1,852	Yes	****	<0,0001		t, df	t=3.050, df=6		t, df	t=2.893, df=6		t, df	t=6.329, df=6		t, df	t=4.522, df=6
daf-2 vs. daf-2;daf-18	0.9373	0,4789 to 1,396	Yes	****	<0,0001
daf-2 vs. daf-16;daf-18	1.416	0,9572 to 1,874	Yes	****	<0,0001
daf-2 vs. daf-2;daf-16;daf-18	1.048	0,5896 to 1,506	Yes	****	<0,0001
daf-16 vs. daf-2;daf-16	-0.2259	-0,6843 to 0,2324	No	ns	0.7271
daf-16 vs. daf-18	0.5721	0,1138 to 1,030	Yes	**	0.0076
daf-16 vs. daf-2;daf-18	0.1154	-0,3429 to 0,5737	No	ns	0.9891
daf-16 vs. daf-16;daf-18	0.5936	0,1353 to 1,052	Yes	**	0.0053
daf-16 vs. daf-2;daf-16;daf-18	0.2261	-0,2322 to 0,6845	No	ns	0.7263
daf-2;daf-16 vs. daf-18	0.7981	0,3398 to 1,256	Yes	***	0.0001
daf-2;daf-16 vs. daf-2;daf-18	0.3414	-0,1170 to 0,7997	No	ns	0.2563
daf-2;daf-16 vs. daf-16;daf-18	0.8196	0,3613 to 1,278	Yes	****	<0,0001
daf-2;daf-16 vs. daf-2;daf-16;daf-18	0.4521	-0,006261 to 0,9104	No	ns	0.0551
daf-18 vs. daf-2;daf-18	-0.4567	-0,9151 to 0,001593	No	ns	0.0513
daf-18 vs. daf-16;daf-18	0.0215	-0,4368 to 0,4798	No	ns	>0,9999
daf-18 vs. daf-2;daf-16;daf-18	-0.346	-0,8044 to 0,1123	No	ns	0.2423
daf-2;daf-18 vs. daf-16;daf-18	0.4782	0,01991 to 0,9366	Yes	*	0.0365
daf-2;daf-18 vs. daf-2;daf-16;daf-18	0.1107	-0,3476 to 0,5690	No	ns	0.9915
daf-16;daf-18 vs. daf-2;daf-16;daf-18	-0.3675	-0,8259 to 0,09080	No	ns	0.1849

### Sheet: Figure 3
Figure 3B
One-way ANOVA
Dunnett's multiple comparisons test	Mean Diff,	95,00% CI of diff,	Below threshold?	Summary	Adjusted P Value
wt/pL4440 vs. lin-14	0.5205	0,1355 to 0,9055	Yes	*	0.0147
wt/pL4440 vs. lin-28	-0.1618	-0,5468 to 0,2232	No	ns	0.4285
Dunnett's multiple comparisons test	Mean Diff.	95.00% CI of diff.	Below threshold?	Summary	Adjusted P Value
daf-2/pL4440 vs. lin-14	0.9022	-0.1580 to 1.962	No	ns	0.0871
daf-2/pL4440 vs. lin-28	0.03495	-1.025 to 1.095	No	ns	0.9935
Figure 3D
One-way ANOVA
Dunnett's multiple comparisons test	Mean Diff,	95,00% CI of diff,	Below threshold?	Summary	Adjusted P Value
wt vs. lin-42(n1089)	0.3563	0,01518 to 0,6974	Yes	*	0.0409
wt vs. lin-42(ok2385)	0.6288	0,2877 to 0,9699	Yes	**	0.0011

### Sheet: Figure 4 
Figure 4D
One-way ANOVA
Number of families	1
Number of comparisons per family	2
Alpha	0.05
Dunnett's multiple comparisons test	Mean Diff,	95,00% CI of diff,	Below threshold?	Summary	Adjusted P Value	A-?
wt V1 vs. d2 V1	-2.339	-2,722 to -1,956	Yes	****	<0,0001	G	d2 V1
wt V1 vs. d2d18 V1	0.2939	-0,06148 to 0,6492	No	ns	0.1194	M	d2d18 V1
Dunnett's multiple comparisons test	Mean Diff,	95,00% CI of diff,	Below threshold?	Summary	Adjusted P Value	B-?
wt V2 vs. d2 V2	-1.328	-1,703 to -0,9533	Yes	****	<0,0001	H	d2 V2
wt V2 vs. d2d18 V2	0.3415	-0,006386 to 0,6895	No	ns	0.0552	N	d2d18 V2
Dunnett's multiple comparisons test	Mean Diff,	95,00% CI of diff,	Below threshold?	Summary	Adjusted P Value	C-?
wt V3 vs. d2 V3	-0.9494	-1,314 to -0,5847	Yes	****	<0,0001	I	d2 V3
wt V3 vs. d2d18 V3	0.2806	-0,05793 to 0,6191	No	ns	0.1184	O	d2d18 V3
Dunnett's multiple comparisons test	Mean Diff,	95,00% CI of diff,	Below threshold?	Summary	Adjusted P Value	D-?
wt V4 vs. d2 V4	-1.038	-1,411 to -0,6651	Yes	****	<0,0001	J	d2 V4
wt V4 vs. d2d18 V4	0.4136	0,06734 to 0,7599	Yes	*	0.0162	P	d2d18 V4
Dunnett's multiple comparisons test	Mean Diff,	95,00% CI of diff,	Below threshold?	Summary	Adjusted P Value	E-?
wt V6 vs. d2 V6	-1.903	-2,387 to -1,418	Yes	****	<0,0001	K	d2 V6
wt V6 vs. d2d18 V6	0.433	-0,01666 to 0,8826	No	ns	0.0609	Q	d2d18 V6
Figure 4F
One-way ANOVA
Number of families	1
Number of comparisons per family	2
Alpha	0.05
Dunnett's multiple comparisons test	Mean Diff,	95,00% CI of diff,	Below threshold?	Summary	Adjusted P Value	A-?
wt V1 vs. d2 V1	-0.8355	-1,281 to -0,3905	Yes	***	0.0002	L	d2 V1
wt V1 vs. d2;d18 V1	0.4286	0,01602 to 0,8411	Yes	*	0.0406	W	d2;d18 V1
Dunnett's multiple comparisons test	Mean Diff,	95,00% CI of diff,	Below threshold?	Summary	Adjusted P Value	B-?
wt V1.2 vs. d2 V1.2	-0.5137	-0,8707 to -0,1567	Yes	**	0.0037	M	d2 V1,2
wt V1.2 vs. d2;d18 V1.2	0.3889	0,05793 to 0,7199	Yes	*	0.0189	X	d2;d18 V1,2
Dunnett's multiple comparisons test	Mean Diff,	95,00% CI of diff,	Below threshold?	Summary	Adjusted P Value	C-?
wt V2 vs. d2 V2	-0.5108	-0,9446 to -0,07699	Yes	*	0.0187	N	d2 V2
wt V2 vs. d2;d18 V2	0.2857	-0,1165 to 0,6879	No	ns	0.1971	Y	d2;d18 V2
Dunnett's multiple comparisons test	Mean Diff,	95,00% CI of diff,	Below threshold?	Summary	Adjusted P Value	D-?
wt V2.2 vs. d2 V2.2	-0.5801	-1,025 to -0,1353	Yes	**	0.0087	O	d2 V2,2
wt V2.2 vs. d2;d18 V2.2	0.381	-0,03139 to 0,7933	No	ns	0.0739	Z	d2;d18 V2,2
Dunnett's multiple comparisons test	Mean Diff,	95,00% CI of diff,	Below threshold?	Summary	Adjusted P Value	E-?
wt V3 vs. d2 V3	-0.8644	-1,204 to -0,5247	Yes	****	<0,0001	P	d2 V3
wt V3 vs. d2;d18 V3	0.1984	-0,1164 to 0,5133	No	ns	0.2715	AA	d2;d18 V3
Dunnett's multiple comparisons test	Mean Diff,	95,00% CI of diff,	Below threshold?	Summary	Adjusted P Value	F-?
wt V3.2 vs. d2 V3.2	-0.3405	-0,7234 to 0,04235	No	ns	0.0876	Q	d2 V3,2
wt V3.2 vs. d2;d18 V3.2	0.3651	0,01012 to 0,7200	Yes	*	0.043	AB	d2;d18 V3,2
Dunnett's multiple comparisons test	Mean Diff,	95,00% CI of diff,	Below threshold?	Summary	Adjusted P Value	G-?
wt V4 vs. d2 V4	-0.5584	-0,9712 to -0,1457	Yes	**	0.0064	R	d2 V4
wt V4 vs. d2;d18 V4	0.3333	-0,04928 to 0,7159	No	ns	0.0957	AC	d2;d18 V4
Dunnett's multiple comparisons test	Mean Diff,	95,00% CI of diff,	Below threshold?	Summary	Adjusted P Value	H-?
wt V4.2 vs. d2 V4.2	-0.6941	-1,083 to -0,3053	Yes	***	0.0003	S	d2 V4,2
wt V4.2 vs. d2;d18 V4.2	0.1349	-0,2255 to 0,4953	No	ns	0.6139	AD	d2;d18 V4,2
Dunnett's multiple comparisons test	Mean Diff,	95,00% CI of diff,	Below threshold?	Summary	Adjusted P Value	I-?
wt V6 vs. d2 V6	-0.4055	-0,8748 to 0,06379	No	ns	0.099	T	d2 V6
wt V6 vs. d2;d18 V6	0.3651	-0,06995 to 0,8001	No	ns	0.1114	AE	d2;d18 V6
Dunnett's multiple comparisons test	Mean Diff,	95,00% CI of diff,	Below threshold?	Summary	Adjusted P Value	J-?
wt V6.2 vs. d2 V6.2	-0.4214	-0,9394 to 0,09671	No	ns	0.1256	U	d2 V6,2
wt V6.2 vs. d2;d18 V6.2	0.3492	-0,1311 to 0,8295	No	ns	0.1837	AF	d2;d18 V6,2

### Sheet: Figure 5
Figure 5A
One-way ANOVA
Number of families	1
Number of comparisons per family	3
Alpha	0.05
Tukey's multiple comparisons test	Mean Diff,	95,00% CI of diff,	Below threshold?	Summary	Adjusted P Value
L2lag vs. I2	-3.367	-6,502 to -0,2311	Yes	*	0.0336
L2lag vs. I2 after L2lag	-3.889	-7,106 to -0,6719	Yes	*	0.0157
I2 vs. I2 after L2lag	-0.5222	-3,658 to 2,613	No	ns	0.9098
Figure 5C
Column F	V1 wt/pL4440			Column G	V2 wt/pL4440			Column H	V3 wt/pL4440			Column I	V4 wt/pL4440			Column J	V6 wt/pL4440
vs.	vs,			vs.	vs,			vs.	vs,			vs.	vs,			vs.	vs,
Column A	V1 wt/OP50-1			Column B	V2 wt/OP50-1			Column C	V3 wt/OP50-1			Column D	V4 wt/OP50-1			Column E	V6 wt/OP50-1
Unpaired t test				Unpaired t test				Unpaired t test				Unpaired t test				Unpaired t test
P value	0.005			P value	0.01			P value	0.0056			P value	<0,0001			P value	<0,0001
P value summary	**			P value summary	*			P value summary	**			P value summary	****			P value summary	****
Significantly different (P < 0.05)?	Yes			Significantly different (P < 0.05)?	Yes			Significantly different (P < 0.05)?	Yes			Significantly different (P < 0.05)?	Yes			Significantly different (P < 0.05)?	Yes
One- or two-tailed P value?	Two-tailed			One- or two-tailed P value?	Two-tailed			One- or two-tailed P value?	Two-tailed			One- or two-tailed P value?	Two-tailed			One- or two-tailed P value?	Two-tailed
t, df	t=2,954, df=44			t, df	t=2,692, df=44			t, df	t=2,911, df=44			t, df	t=4,762, df=44			t, df	t=4,892, df=44
Column P	V1 daf-2/pL4440			Column Q	V2 daf-2/pL4440			Column R	V3 daf-2/pL4440			Column S	V4 daf-2/pL4440			Column T	V6 daf-2/pL4440
vs.	vs,			vs.	vs,			vs.	vs,			vs.	vs,			vs.	vs,
Column K	V1 daf-2/OP50-1			Column L	V2 daf-2/OP50-1			Column M	V3 daf-2/OP50-1			Column N	V4 daf-2/OP50-1			Column O	V6 daf-2/OP50-1
Unpaired t test				Unpaired t test				Unpaired t test				Unpaired t test				Unpaired t test
P value	<0,0001			P value	<0,0001			P value	<0,0001			P value	<0,0001			P value	<0,0001
P value summary	****			P value summary	****			P value summary	****			P value summary	****			P value summary	****
Significantly different (P < 0.05)?	Yes			Significantly different (P < 0.05)?	Yes			Significantly different (P < 0.05)?	Yes			Significantly different (P < 0.05)?	Yes			Significantly different (P < 0.05)?	Yes
One- or two-tailed P value?	Two-tailed			One- or two-tailed P value?	Two-tailed			One- or two-tailed P value?	Two-tailed			One- or two-tailed P value?	Two-tailed			One- or two-tailed P value?	Two-tailed
t, df	t=6,326, df=46			t, df	t=6,745, df=46			t, df	t=6,458, df=46			t, df	t=5,982, df=46			t, df	t=9,151, df=44
Figure 5E
Column B	wt/HT1115			Column D	daf-2/HT1115
vs.	vs,			vs.	vs,
Column A	wt/OP50-1			Column C	daf-2/OP50-1
Unpaired t test				Unpaired t test
P value	0.0122			P value	0.0231
P value summary	*			P value summary	*
Significantly different (P < 0.05)?	Yes			Significantly different (P < 0.05)?	Yes
One- or two-tailed P value?	Two-tailed			One- or two-tailed P value?	Two-tailed
t, df	t=4,341, df=4			t, df	t=3,581, df=4
Figure 5F
Column F	V1 HU			Column G	V2 HU			Column H	V3 HU			Column I	V4 HU			Column J	V6 HU
vs.	vs,			vs.	vs,			vs.	vs,			vs.	vs,			vs.	vs,
Column A	V1 control			Column B	V2 control			Column C	V3 control			Column D	V4 control			Column E	V6 control
Unpaired t test				Unpaired t test				Unpaired t test				Unpaired t test				Unpaired t test
P value	0.0061			P value	0.0062			P value	0.0002			P value	0.0019			P value	0.0002
P value summary	**			P value summary	**			P value summary	***			P value summary	**			P value summary	***
Significantly different (P < 0.05)?	Yes			Significantly different (P < 0.05)?	Yes			Significantly different (P < 0.05)?	Yes			Significantly different (P < 0.05)?	Yes			Significantly different (P < 0.05)?	Yes
One- or two-tailed P value?	Two-tailed			One- or two-tailed P value?	Two-tailed			One- or two-tailed P value?	Two-tailed			One- or two-tailed P value?	Two-tailed			One- or two-tailed P value?	Two-tailed
t, df	t=2,889, df=42			t, df	t=2,883, df=42			t, df	t=4,006, df=42			t, df	t=3,307, df=42			t, df	t=4,014, df=42
Figure 5H
Column B	4 mM
vs.	vs,
Column A	0 mM
Unpaired t test
P value	0.0167
P value summary	*
Significantly different (P < 0.05)?	Yes
One- or two-tailed P value?	Two-tailed
t, df	t=3,288, df=6

### Sheet: Figure 6
Figure 6A
One-way ANOVA
Dunnett's multiple comparisons test	Mean Diff.	95.00% CI of diff.	Below threshold?	Summary	Adjusted P Value
20 vs. 12	-0.01517	-0.6166 to 0.5863	No	ns	0.9997
20 vs. 16	-0.3664	-0.9678 to 0.2351	No	ns	0.2585
20 vs. 22	0.2397	-0.3617 to 0.8412	No	ns	0.5527
Figure 6B
Column B	22.5
vs.	vs,
Column A	20
Unpaired t test
P value	<0,0001
P value summary	****
Significantly different (P < 0.05)?	Yes
One- or two-tailed P value?	Two-tailed
t, df	t=9,578, df=28
Figure 6C
Column F	V1		Column G	V2		Column H	V3		Column I	V4		Column J	V6
vs.	vs.		vs.	vs.		vs.	vs.		vs.	vs.		vs.	vs.
Column A	V1		Column B	V2		Column C	V3		Column D	V4		Column E	V6
Unpaired t test			Unpaired t test			Unpaired t test			Unpaired t test			Unpaired t test
P value	0.6938		P value	0.3801		P value	0.2252		P value	0.0329		P value	0.1391
P value summary	ns		P value summary	ns		P value summary	ns		P value summary	*		P value summary	ns
Significantly different (P < 0.05)?	No		Significantly different (P < 0.05)?	No		Significantly different (P < 0.05)?	No		Significantly different (P < 0.05)?	Yes		Significantly different (P < 0.05)?	No
One- or two-tailed P value?	Two-tailed		One- or two-tailed P value?	Two-tailed		One- or two-tailed P value?	Two-tailed		One- or two-tailed P value?	Two-tailed		One- or two-tailed P value?	Two-tailed
t, df	t=0.3979, df=28		t, df	t=0.8919, df=28		t, df	t=1.240, df=28		t, df	t=2.245, df=28		t, df	t=1.522, df=28
Figure 6D
One-way ANOVA
Dunnett's multiple comparisons test	Mean Diff.	95.00% CI of diff.	Below threshold?	Summary	Adjusted P Value
20 vs. 12	-0.3319	-1.171 to 0.5075	No	ns	0.5582
20 vs. 16	-0.1688	-1.008 to 0.6705	No	ns	0.8885
20 vs. 22	0.2518	-0.5876 to 1.091	No	ns	0.7291
Figure 6E
Column B	22.5
vs.	vs,
Column A	20
Unpaired t test
P value	0.003
P value summary	**
Significantly different (P < 0.05)?	Yes
One- or two-tailed P value?	Two-tailed
t, df	t=3,246, df=28
Figure 6F
Column F	V1		Column G	V2		Column H	V3		Column I	V4		Column J	V6
vs.	vs.		vs.	vs.		vs.	vs.		vs.	vs.		vs.	vs.
Column A	V1		Column B	V2		Column C	V3		Column D	V4		Column E	V6
Unpaired t test			Unpaired t test			Unpaired t test			Unpaired t test			Unpaired t test
P value	0.391		P value	0.0346		P value	0.0002		P value	0.0746		P value	0.9304
P value summary	ns		P value summary	*		P value summary	***		P value summary	ns		P value summary	ns
Significantly different (P < 0.05)?	No		Significantly different (P < 0.05)?	Yes		Significantly different (P < 0.05)?	Yes		Significantly different (P < 0.05)?	No		Significantly different (P < 0.05)?	No
One- or two-tailed P value?	Two-tailed		One- or two-tailed P value?	Two-tailed		One- or two-tailed P value?	Two-tailed		One- or two-tailed P value?	Two-tailed		One- or two-tailed P value?	Two-tailed
t, df	t=0.8708, df=29		t, df	t=2.218, df=29		t, df	t=4.276, df=29		t, df	t=1.850, df=29		t, df	t=0.08813, df=29
